# A fungal pathogen manipulates phytocytokine signaling for plant infection

**DOI:** 10.1101/2023.07.04.547642

**Authors:** Chenlei Hua, Lisha Zhang, Annick Stintzi, Andreas Schaller, Hui-Shan Guo, Thorsten Nürnberger

## Abstract

Phytocytokines are hormone-like plant peptides that modulate immune homeostasis and development. Phytosulfokine (PSK) mediates plant growth and attenuates activation of plant pattern-triggered immunity (PTI). We show that the small cysteine-containing effector VdSCP8 from Verticillium dahliae (Vd) is a virulence-promoting protein that suppresses PTI in Arabidopsis thaliana and Nicotiana benthamiana. Apoplastic SCP8 suppresses immune activation through leucine-rich repeat ectodomain pattern recognition receptors. SCP8 virulence and immunosuppressive activities require PHYTOSULFOKINE RECEPTOR 1 (PSKR1), which binds PSK and forms a complex with co-receptor BAK1 for PTI suppression. We find that PSK, like SCP8, suppresses PTI, SCP8 stimulates PSKR1-BAK1 complex formation, and that Vd requires PSK signaling for host infection. SCP8 interacts with an apoplastic subtilase, and co-expression of SCP8 and subtilase inhibitors reduces PTI suppression. Our findings suggest that a multi-host plant pathogen manipulates PTI by enhancing immunosuppressive PSK signaling, likely through plant subtilase activity.
