## Supplementary material for "A fungal pathogen manipulates phytocytokine signaling for plant infection": Table S2

### Sheet: Sheet1
	Category	Protein name	Access No.	No. of detected peptides
	Protease	Subtilase (SBT1/3)	ACA64703.1	23
			ACA64705.1	20
			ACA64704.1	25
		Cysteine protease	AGV15820.1	1
			ABW71226.1	2
	Pathogenesis-related	Chitinase	CAA55128.1	6
			CAA35945.1	2
		Osmotin	CAA46622.1	3
			AAB24024.1	2
			AAB32413.1	2
		Peroxidase	AAK52084.1	5
			P11965.1	2
		Pathogenesis-related protein 4	CAA41438.1	2
			CAA41437.1	1
		NtPRp27	BAA81904.1	5
		Elicitor inducible protein	BAB13708.1	3
	Signal transduction	Calmodulin	BAB61909.1	5
			BAB61907.1	3
		Extracellular Ca2+ sensing receptor	ABY57764.1	3
		Calcium-dependent protein kinase	ADO79931.1	4
		Calnexin-like protein	AIL30503.1	8
		Calretulin	CAA59694.1	6
		Cyclophilin	ABS30424.1	5
			CAA78459.1	2
		phospholipase D	CAB06620.1	7
			AAN04576.1	3
		Leucine-rich repeat protein	ABD46739.1	4
		Leucine-rich repeat extensin 1	BAF48665.1	13
