## Supplementary material for "A fungal pathogen manipulates phytocytokine signaling for plant infection": Table S3

### Sheet: Primers
For constructs in fungus
Number	Primer name	Sequence (5'-3')	Target	Purpose
	VdSCP8 KO 5’ F	GGGTTTAAUCCTACTCTCTGCTGCTCGTTC	VdSCP8	VdSCP8 gene knockout
	VdSCP8 KO 5’ R	GGACTTAAUCGTGAGTGTGACGATGTGGAT	VdSCP8	VdSCP8 gene knockout
	VdSCP8 KO 3’ F	GGCATTAAUGGGGCTAAGCTATGCCAAAGC	VdSCP8	VdSCP8 gene knockout
	VdSCP8 KO 3’ R	GGTCTTAAUCCCTGTGATAGCTTCACAGTG	VdSCP8	VdSCP8 gene knockout
	Pnative_VdSCP8_F	ctatgaccatgattacgaattcCCAACATGGCTGGTGGTTGAG	Promoter of VdSCP8	VdSCP8 gene complementary
	VdSCP8_forgfp_R	gaaaagttcttctcctttactcatAGCTACCGCTGCAATCTCCT	VdSCP8	VdSCP8 gene complementary
	GFP5_forVdSCP8_F	AGGAGATTGCAGCGGTAGCTatgagtaaaggagaagaacttttc	GFP5	VdSCP8 gene complementary
	GFP5_R	cccgggtaccgagctcgaattcttatttgtatagttcatccatgcc	GFP5	VdSCP8 gene complementary
	VdSCP8_forPtrpC_F	CCTATTCTACCCAAGCATCCAAATGCACACCTCACTTCTCTCC	VdSCP8	VdSCP8 gene complementary
	VdSCP8_KO_5’-check_F	GCCTTGAGGAACAGTGATGAG	VdSCP8	VdSCP8 gene knockout
	VdSCP8_KO_3’-check_R	GAAATCAGCCTCCTTCCTCAAG	VdSCP8	VdSCP8 gene knockout
	Pnative-VdSCP8_pSul_F	cattattatggagaaactcgagCCAACATGGCTGGTGGTTGAG	VdSCP8	VdSCP8 gene complementary
	PAnoliC_pSul_F	cattattatggagaaactcgagtgtggagccgcattccgattc	from pLOB7	VdSCP8 gene complementary
	PAnoliC_R	GGAGAGAAGTGAGGTGTGCATgggcccttgtgatgtgatggagttgagat	from pLOB7	VdSCP8 gene complementary
	(PAnoliC)VdSCP8_F	atctcaactccatcacatcacaagggcccATGCACACCTCACTTCTCTCC	VdSCP8	VdSCP8 gene complementary
	VdSCP8(GFP)_R	tcctcgcccttgctcaccataagcttAGCTACCGCTGCAATCTCCT	VdSCP8	VdSCP8 gene complementary
	(VdSCP8)GFP_F	AGGAGATTGCAGCGGTAGCTaagcttatgagtaaaggagaagaacttttc	from pSul-GFP	VdSCP8 gene complementary
	GFP_pSul_R	tcagttaacggaattgggtaccttatttgtatagttcatccatgcc	from pSul-GFP	VdSCP8 gene complementary
	VdKO_5'check_R	AAATTTTGTGCTCACCGCCTGGAC	from pRH-HU2	VdSCP8 gene knockout
	VdKO_3'check_F	TCTCCTTGCATGCACCATTCCTTG	from pRH-HU2	VdSCP8 gene knockout
	SPpr1-VdSCP8_pSul_F	atctcaactccatcacatcacaagggcccatgggatttgttctcttttcaca	SPpr1-VdSCP8
	SPpr1-VdSCP8_pSul_R	CTCCTCACCCTTGGAAACCATgggcccAGCTACCGCTGCAATCTCCTT	SPpr1-VdSCP8
	HPH_cassette_F	cccatcgatgatcaggcctc	HPH
	HPH_cassette_R	cagcactagtcgggggatc	HPH
	PoliC_pSul_F	taaaacgacggccagtgccaagctttgtggagccgcattccgattc
	PoliC_pSul_R	gatccagatctctgcagttaattaattgtgatgtgatggagttgagat
	GFP_pSulC_F	actccatcacatcacaattaattaaggatccatggtgagcaagggcgagga
	GFP_pSulC_R	acgatctgcatccgaattcactagtttacttgtacagctcgtccatg
For constructs in planta
	VdSCP8_pLOCGex_F	ccgtgcccaaaatCATCTCAGCCCCATCCTCTCC
	VdSCP8_pLOCG_F	tcgacctgcaggcggccgcactagtATGAGCCCCATCCTCTCC
	VdSCP8_pLOCGex_R	cctcgcccttgctcacCATCTCTCAAGCTACCGCTGCAATCT
	Fo_pLOCGex_F	ccgtgcccaaaatCATCTCCCTCAGACTCTCACCA	XhoI
	Fo_pLOCGex_R	cctcgcccttgctcacCATCTCGAGCAGGACAGCCTGCAT	XhoI
	Nc_pLOCGex_F	ccgtgcccaaaatCATCTCTCCCCCATCGCCGTC	XhoI
	Nc_pLOCGex_R	cctcgcccttgctcacCATCTCGAGGGCCATAGCAGTCAT	XhoI
	NbSBT_pDONR_F	GGGGACAAGTTTGTACAAAAAAGCAGGCTTCATGCCTAATATCTTTGCTGATCAC	NbS00041675g0001.1
	NbSBT_pDONR_R	GGGGACCACTTTGTACAAGAAAGCTGGGTCTGACCAGATCTCAATAATGGGAG	NbS00041675g0001.1
For RT-qPCR
	qVdSCP8_F	GGGCGCAGAGCACGTCAAG	VdSCP8
	qVdSCP8_R	ACCGGCACAGTCAGGTCAAC	VdSCP8
	qVdGAPDH_F	CGAGTCCACTGGTGTCTTCA	VdGAPDH
	qVdGAPDH_R	CCCTCAACGATGGTGAACTT	VdGAPDH
	qVdactin_F	GTCACCATGGTATCATGATTGG	VDAG_08445
	qVdactin_R	TTCTCCATGTCGTCCCAGTTG	VDAG_08445
	qAtEFα_F	GGTGAAGATGACTCCAACCAAG	At1g07920/30/40
	qAtEFα_R	CTCCGGTTGGGTCCTTCTTG	At1g07920/30/40
	qNbEF1α_F	GGTTAAGATGATGCCGACCAAG
	qNbEF1α_R	CGCCAGTTGGGTCCTTCTTG
	qNbPSK1_F	CAAAACAAGTTGGTAAGGACG
	qNbPSK1_R	TGATTTTGAGTATAGATATAG
	qNbPSK2_F	GGAATGTGATGATGGAGATGA
	qNbPSK2_R	GGGTGATTATGGTGTTGAGTG
	qNbPSK3A_F	CCAAAACATGTTGGTAAGG
	qNbPSK3A_R	GATATAGTCAAGATGAGCAGC
	qNbPSK3B_F	GAAAATTGAGATTAAGGAAGC
	qNbPSK3B_R	AAGATGAGCAGCCATTGTCC
	qNbPSK3C_F	AAAGTTAAAAATGATGAAGG
	qNbPSK3C_R	ATGAATGATCATTACTCTGAG
	qNbPSK4_F	AAGGGAAAATTGAGATTAAGG
	qNbPSK4_R	TAAATGTAATCAAGATGAGC
	qNbPSK5A_F	GTGTATATTTTTCAACAGCTC
	qNbPSK5A_R	TGTTGAGTATAAATGTAATCC
	qNbPSK5B_F	ATATTTTTCAACAGCTCATGG
	qNbPSK5B_R	TGTTGAGTATAAATGTAATCC
